# BRWD1 orchestrates chromatin topology by converting static to dynamic cohesin complexes

**DOI:** 10.1101/2023.01.23.525212

**Authors:** Malay Mandal, Mark Maienschein-Cline, Yeguang Hu, Azam Mohsin, Margaret L. Veselits, Nathaniel E. Wright, Michael K. Okoreeh, Young me Yoon, Jacob Veselits, Katia Georgopoulos, Marcus R. Clark

## Abstract

Lymphocyte development consists of sequential and mutually exclusive cell states of proliferative selection and antigen receptor gene recombination^1^. Transitions between each state require large, coordinated changes in epigenetic landscapes and transcriptional programs^2,3^. How this occurs remains unclear. Herein, we demonstrate that in small pre-B cells, the lineage and stagespecific epigenetic reader Bromodomain and WD Repeating Containing Protein 1 (BRWD1)^2,4^ reorders three-dimensional chromatin topology to affect transition between proliferative and gene recombination molecular programs. BRWD1 regulated the switch between poised and active enhancers interacting with promoters and coordinated this with *Igk* locus contraction. BRWD1 did so by converting chromatin-bound static cohesin to dynamic complexes competent to mediate long-range looping. Remarkably, ATP depletion recapitulated cohesin distributions observed in *Brwd1^-/-^* cells. Therefore, in small pre-B cells, cohesin conversion is the main energetic mechanism dictating where dynamic looping occurs in the genome. Our findings provide a new mechanism of cohesin regulation and reveal how cohesin function can be dictated by lineage contextual mechanisms to facilitate specific cell fate transitions.
