## Extended Data Table 1. Raw reads and alignment of in situ Hi-C sequencing. for "BRWD1 orchestrates chromatin topology by converting static to dynamic cohesin complexes"

### Sheet: ChIP-seq
Order (hide)	Sample Name	old Sample name (hide)	old Read 1 (hide)	old Read 2 (hide)	Kind	Genome build	Cell type	Input for ChIP sample	ChIP-seq - is broad?	Notes	Raw R1	Raw R2	(hide)	2 (hide)	Raw reads	Aligned read pairs (BWA MEM)	%	(hide)	Aligned reads (PCR duplicates removed)	%	Aligned read pairs to yeast spike-in (Cut&Run)	%	Annotated reads (RNA)	%	Genes expressed (RNA) – out of 23762 for mouse, 23677 for human)	chrM alignments (ATAC-seq only)	%	Peak calls (1e-5 Macs2 – ATAC and ChIP; SICER for broad marks)	Inferred RNA strandedness	match name (hide)	pasted name (hide)	rRNA counts (mouse RNA only)	%
	mm_chip_spreb_h3k27ac.1	MC-MM-8S-pl1-N703-N502	MC-MM-8S-pl1-N703-N502	MC-MM-8S-pl1-N703-N502	H3K27Ac ChIP-seq	mm9	SpreB	mm_input_spreb.2		will update input	mm_chip_spreb_h3k27ac.1_R1.fastq.gz	mm_chip_spreb_h3k27ac.1_R2.fastq.gz	0	mm_chip_spreb_h3k27ac.1	103076112	77143834	0.748416	43435322	43435322	0.421391								202636
	mm_chip_spreb_h3k27ac.2	MC-MM-8S-pl2-N703-N502	MC-MM-8S-pl2-N703-N502	MC-MM-8S-pl2-N703-N502	H3K27Ac ChIP-seq	mm9	SpreB	mm_input_spreb.2		will update input	mm_chip_spreb_h3k27ac.2_R1.fastq.gz	mm_chip_spreb_h3k27ac.2_R2.fastq.gz	0	mm_chip_spreb_h3k27ac.2	109260995	81421921	0.745206	45239026	45239026	0.414046								202735
	mm_chip_spreb_h3k4me1.1	MC-MM-8S-pl1-N702-N504-Unk1	MC-MM-8S-pl1-N702-N504-Unk1	MC-MM-8S-pl1-N702-N504-Unk1	H3K4me1 ChIP-seq	mm9	SpreB	mm_input_spreb.2		will update input	mm_chip_spreb_h3k4me1.1_R1.fastq.gz	mm_chip_spreb_h3k4me1.1_R2.fastq.gz	0	mm_chip_spreb_h3k27ac_brwd1ko.1	130935995	106037967	0.809846	61296518	61296518	0.468141								140083
	mm_chip_spreb_h3k4me1.2	MC-MM-8S-pl2-N702-N504-Unk1	MC-MM-8S-pl2-N702-N504-Unk1	MC-MM-8S-pl2-N702-N504-Unk1	H3K4me1 ChIP-seq	mm9	SpreB	mm_input_spreb.2		will update input	mm_chip_spreb_h3k4me1.2_R1.fastq.gz	mm_chip_spreb_h3k4me1.2_R2.fastq.gz	0	mm_chip_spreb_h3k27ac_brwd1ko.2	166563452	134608309	0.80815	75403086	75403086	0.452699								131982
	mm_chip_spreb_h3k27ac_brwd1ko.1	MC-MM-8S-pl1-N705-N503	MC-MM-8S-pl1-N705-N503	MC-MM-8S-pl1-N705-N503	H3K27Ac ChIP-seq	mm9	SpreB Brwd1 KO	mm_input_spreb.2		will update input	mm_chip_spreb_h3k27ac_brwd1ko.1_R1.fastq.gz	mm_chip_spreb_h3k27ac_brwd1ko.1_R2.fastq.gz	0	mm_chip_spreb_h3k4me1.1	132018541	99985263	0.757358	56519755	56519755	0.42812								153535
	mm_chip_spreb_h3k27ac_brwd1ko.2	MC-MM-8S-pl2-N705-N503	MC-MM-8S-pl2-N705-N503	MC-MM-8S-pl2-N705-N503	H3K27Ac ChIP-seq	mm9	SpreB Brwd1 KO	mm_input_spreb.2		will update input	mm_chip_spreb_h3k27ac_brwd1ko.2_R1.fastq.gz	mm_chip_spreb_h3k27ac_brwd1ko.2_R2.fastq.gz	0	mm_chip_spreb_h3k4me1.2	125448921	94665284	0.754612	53305709	53305709	0.42492								154573
	mm_chip_spreb_h3k4me1_brwd1ko.1	MC-MM-8S-pl1-N701-N504	MC-MM-8S-pl1-N701-N504	MC-MM-8S-pl1-N701-N504	H3K4me1 ChIP-seq	mm9	SpreB Brwd1 KO	mm_input_spreb.2		will update input	mm_chip_spreb_h3k4me1_brwd1ko.1_R1.fastq.gz	mm_chip_spreb_h3k4me1_brwd1ko.1_R2.fastq.gz	0	mm_chip_spreb_h3k4me1_brwd1ko.1	104063500	85788659	0.824388	51412446	51412446	0.494049								130967
	mm_chip_spreb_h3k4me1_brwd1ko.2	MC-MM-8S-pl2-N701-N504	MC-MM-8S-pl2-N701-N504	MC-MM-8S-pl2-N701-N504	H3K4me1 ChIP-seq	mm9	SpreB Brwd1 KO	mm_input_spreb.2		will update input	mm_chip_spreb_h3k4me1_brwd1ko.2_R1.fastq.gz	mm_chip_spreb_h3k4me1_brwd1ko.2_R2.fastq.gz	0	mm_chip_spreb_h3k4me1_brwd1ko.2	109671471	90352642	0.823848	53448668	53448668	0.487353								134349
	mm_chip_spreb_H3K27me3-WT.1	MC-CS-01	MC-CS-01	MC-CS-01	H3K27me3 ChIP-seq	mm9	SpreB	mm_input_spreb_WT	broad		mm_chip_spreb_H3K27me3-WT.1_R1.fastq.gz	mm_chip_spreb_H3K27me3-WT.1_R2.fastq.gz	0	mm_chip_spreb_H3K27me3-WT.1	138258855	96295607	0.696488	45148230	45148230	0.326549								10812
	mm_chip_spreb_H3K27me3-WT.2	MC-CS-02	MC-CS-02	MC-CS-02	H3K27me3 ChIP-seq	mm9	SpreB	mm_input_spreb_WT	broad		mm_chip_spreb_H3K27me3-WT.2_R1.fastq.gz	mm_chip_spreb_H3K27me3-WT.2_R2.fastq.gz	0	mm_chip_spreb_H3K27me3-WT.2	128172455	91794758	0.716182	42726169	42726169	0.333349								9856
	mm_chip_spreb_H3K27me3-BRWD1KO.1	MC-CS-03	MC-CS-03	MC-CS-03	H3K27me3 ChIP-seq	mm9	SpreB Brwd1 KO	mm_input_spreb_BRWD1KO	broad		mm_chip_spreb_H3K27me3-BRWD1KO.1_R1.fastq.gz	mm_chip_spreb_H3K27me3-BRWD1KO.1_R2.fastq.gz	0	mm_chip_spreb_H3K27me3-BRWD1KO.1	141549124	105519956	0.745465	30118114	30118114	0.212775								22402
	mm_chip_spreb_H3K27me3-BRWD1KO.2	MC-CS-04	MC-CS-04	MC-CS-04	H3K27me3 ChIP-seq	mm9	SpreB Brwd1 KO	mm_input_spreb_BRWD1KO	broad		mm_chip_spreb_H3K27me3-BRWD1KO.2_R1.fastq.gz	mm_chip_spreb_H3K27me3-BRWD1KO.2_R2.fastq.gz	0	mm_chip_spreb_H3K27me3-BRWD1KO.2	104444548	79191257	0.758213	22174027	22174027	0.212304								22999
	mm_input_spreb_WT.1	MC-CS-05	MC-CS-05	MC-CS-05	Input	mm9	SpreB				mm_input_spreb_WT.1_R1.fastq.gz	mm_input_spreb_WT.1_R2.fastq.gz	0	mm_input_spreb_WT.1	119120763	45822706	0.384674	30336253	30336253	0.254668
	mm_input_spreb_BRWD1KO.1	MC-CS-06	MC-CS-06	MC-CS-06	Input	mm9	SpreB Brwd1 KO				mm_input_spreb_BRWD1KO.1_R1.fastq.gz	mm_input_spreb_BRWD1KO.1_R2.fastq.gz	0	mm_input_spreb_BRWD1KO.1	124070109	50821307	0.409618	37941142	37941142	0.305804
	mm_chip_spreb_SMC3-WT.1	MLM-01	MLM-01	MLM-01	SMC3 ChIP-seq	mm9	SpreB	mm_input_spreb_WT			mm_chip_spreb_SMC3-WT.1_R1.fastq.gz	mm_chip_spreb_SMC3-WT.1_R2.fastq.gz	0	mm_chip_spreb_SMC3-WT.1	941845529	723944586	0.768645	60220594	60220594	0.0639389								41044
	mm_chip_spreb_SMC3-WT.2	MLM-02	MLM-02	MLM-02	SMC3 ChIP-seq	mm9	SpreB	mm_input_spreb_WT			mm_chip_spreb_SMC3-WT.2_R1.fastq.gz	mm_chip_spreb_SMC3-WT.2_R2.fastq.gz	0	mm_chip_spreb_SMC3-WT.2	958954675	757406193	0.789825	45229766	45229766	0.0471657								64033
	mm_chip_spreb_SMC3-BRWD1KO.1	MLM-03	MLM-03	MLM-03	SMC3 ChIP-seq	mm9	SpreB Brwd1 KO	mm_input_spreb_BRWD1KO			mm_chip_spreb_SMC3-BRWD1KO.1_R1.fastq.gz	mm_chip_spreb_SMC3-BRWD1KO.1_R2.fastq.gz	0	mm_chip_spreb_SMC3-BRWD1KO.1	97934766	68198717	0.696369	37155553	37155553	0.379391								12467
	mm_chip_spreb_SMC3-BRWD1KO.2	MLM-04	MLM-04	MLM-04	SMC3 ChIP-seq	mm9	SpreB Brwd1 KO	mm_input_spreb_BRWD1KO			mm_chip_spreb_SMC3-BRWD1KO.2_R1.fastq.gz	mm_chip_spreb_SMC3-BRWD1KO.2_R2.fastq.gz	0	mm_chip_spreb_SMC3-BRWD1KO.2	104514235	73072626	0.699164	38494920	38494920	0.368322								12323
	mm_chip_spreb_WAPL-WT.1	MLM-05	MLM-05	MLM-05	WAPL ChIP-seq	mm9	SpreB	mm_input_spreb_WT			mm_chip_spreb_WAPL-WT.1_R1.fastq.gz	mm_chip_spreb_WAPL-WT.1_R2.fastq.gz	0	mm_chip_spreb_WAPL-WT.1	951014097	665643414	0.69993	56980896	56980896	0.0599159								76389
	mm_chip_spreb_WAPL-WT.2	MLM-06	MLM-06	MLM-06	WAPL ChIP-seq	mm9	SpreB	mm_input_spreb_WT			mm_chip_spreb_WAPL-WT.2_R1.fastq.gz	mm_chip_spreb_WAPL-WT.2_R2.fastq.gz	0	mm_chip_spreb_WAPL-WT.2	943084048	657668242	0.697359	55733704	55733704	0.0590973								81317
	mm_chip_spreb_WAPL-BRWD1KO.1	MLM-07	MLM-07	MLM-07	WAPL ChIP-seq	mm9	SpreB Brwd1 KO	mm_input_spreb_BRWD1KO			mm_chip_spreb_WAPL-BRWD1KO.1_R1.fastq.gz	mm_chip_spreb_WAPL-BRWD1KO.1_R2.fastq.gz	0	mm_chip_spreb_WAPL-BRWD1KO.1	951833014	514374505	0.540404	117396156	117396156	0.123337								52236
	mm_chip_spreb_WAPL-BRWD1KO.2	MLM-08	MLM-08	MLM-08	WAPL ChIP-seq	mm9	SpreB Brwd1 KO	mm_input_spreb_BRWD1KO			mm_chip_spreb_WAPL-BRWD1KO.2_R1.fastq.gz	mm_chip_spreb_WAPL-BRWD1KO.2_R2.fastq.gz	0	mm_chip_spreb_WAPL-BRWD1KO.2	941522631	508312484	0.539883	98568027	98568027	0.10469								68700
	mm_chip_spreb_RAD21-WT.1	MLM-09	MLM-09	MLM-09	RAD21 ChIP-seq	mm9	SpreB	mm_input_spreb_WT			mm_chip_spreb_RAD21-WT.1_R1.fastq.gz	mm_chip_spreb_RAD21-WT.1_R2.fastq.gz	0	mm_chip_spreb_RAD21-WT.1	995449417	821067251	0.824821	69713261	69713261	0.0700319								42423
	mm_chip_spreb_RAD21-WT.2	MLM-10	MLM-10	MLM-10	RAD21 ChIP-seq	mm9	SpreB	mm_input_spreb_WT			mm_chip_spreb_RAD21-WT.2_R1.fastq.gz	mm_chip_spreb_RAD21-WT.2_R2.fastq.gz	0	mm_chip_spreb_RAD21-WT.2	936708563	772747057	0.82496	61121748	61121748	0.0652516								47754
	mm_chip_spreb_RAD21-BRWD1KO.1	MLM-11	MLM-11	MLM-11	RAD21 ChIP-seq	mm9	SpreB Brwd1 KO	mm_input_spreb_BRWD1KO			mm_chip_spreb_RAD21-BRWD1KO.1_R1.fastq.gz	mm_chip_spreb_RAD21-BRWD1KO.1_R2.fastq.gz	0	mm_chip_spreb_RAD21-BRWD1KO.1	102972126	66721708	0.647959	36582097	36582097	0.355262								16283
	mm_chip_spreb_RAD21-BRWD1KO.2	MLM-12	MLM-12	MLM-12	RAD21 ChIP-seq	mm9	SpreB Brwd1 KO	mm_input_spreb_BRWD1KO			mm_chip_spreb_RAD21-BRWD1KO.2_R1.fastq.gz	mm_chip_spreb_RAD21-BRWD1KO.2_R2.fastq.gz	0	mm_chip_spreb_RAD21-BRWD1KO.2	226058419	149247981	0.660219	13933982	13933982	0.0616389								38712
	mm_input_spreb_BRWD1KO.2	MLM-13	MLM-13	MLM-13	Input	mm9	SpreB Brwd1 KO				mm_input_spreb_BRWD1KO.2_R1.fastq.gz	mm_input_spreb_BRWD1KO.2_R2.fastq.gz	0	mm_input_spreb_BRWD1KO.2	98222293	40541964	0.412757	31848123	31848123	0.324245
	mm_chip_spreb_CTCF-WT.1	MLM-14	MLM-14	MLM-14	CTCF ChIP-seq	mm9	SpreB	mm_input_spreb_WT			mm_chip_spreb_CTCF-WT.1_R1.fastq.gz	mm_chip_spreb_CTCF-WT.1_R2.fastq.gz	0	mm_chip_spreb_CTCF-WT.1	100961502	54943949	0.544207	35268957	35268957	0.349331								21429
	mm_chip_spreb_CTCF-WT.2	MLM-15	MLM-15	MLM-15	CTCF ChIP-seq	mm9	SpreB	mm_input_spreb_WT			mm_chip_spreb_CTCF-WT.2_R1.fastq.gz	mm_chip_spreb_CTCF-WT.2_R2.fastq.gz	0	mm_chip_spreb_CTCF-WT.2	955360054	583185204	0.610435	80120312	80120312	0.083864								67796
	mm_chip_spreb_CTCF-BRWD1KO.1	MLM-16	MLM-16	MLM-16	CTCF ChIP-seq	mm9	SpreB Brwd1 KO	mm_input_spreb_BRWD1KO			mm_chip_spreb_CTCF-BRWD1KO.1_R1.fastq.gz	mm_chip_spreb_CTCF-BRWD1KO.1_R2.fastq.gz	0	mm_chip_spreb_CTCF-BRWD1KO.1	98741667	69034774	0.699145	41756806	41756806	0.422889								26210
	mm_chip_spreb_CTCF-BRWD1KO.2	MLM-17	MLM-17	MLM-17	CTCF ChIP-seq	mm9	SpreB Brwd1 KO	mm_input_spreb_BRWD1KO			mm_chip_spreb_CTCF-BRWD1KO.2_R1.fastq.gz	mm_chip_spreb_CTCF-BRWD1KO.2_R2.fastq.gz	0	mm_chip_spreb_CTCF-BRWD1KO.2	105366364	73425977	0.696864	42779230	42779230	0.406005								28098
	mm_input_spreb_WT.2	MLM-18	MLM-18	MLM-18	Input	mm9	SpreB				mm_input_spreb_WT.2_R1.fastq.gz	mm_input_spreb_WT.2_R2.fastq.gz	0	mm_input_spreb_WT.2	100629085	37508975	0.372745	29162051	29162051	0.289797
	mm_chip_spreb_H4K16Ac-WT.1	MLM-19	MLM-19	MLM-19	H4K16Ac ChIP-seq	mm9	SpreB	mm_input_spreb_WT	broad		mm_chip_spreb_H4K16Ac-WT.1_R1.fastq.gz	mm_chip_spreb_H4K16Ac-WT.1_R2.fastq.gz	0	mm_chip_spreb_H4K16Ac-WT.1	101863634	98333172	0.965341	68089044	68089044	0.668433								9392
	mm_chip_spreb_H4K16Ac-WT.2	MLM-20	MLM-20	MLM-20	H4K16Ac ChIP-seq	mm9	SpreB	mm_input_spreb_WT	broad		mm_chip_spreb_H4K16Ac-WT.2_R1.fastq.gz	mm_chip_spreb_H4K16Ac-WT.2_R2.fastq.gz	0	mm_chip_spreb_H4K16Ac-WT.2	891119524	861378398	0.966625	222129714	222129714	0.24927								24804
	mm_chip_spreb_H4K16Ac-BRWD1KO.1	MLM-21	MLM-21	MLM-21	H4K16Ac ChIP-seq	mm9	SpreB Brwd1 KO	mm_input_spreb_BRWD1KO	broad		mm_chip_spreb_H4K16Ac-BRWD1KO.1_R1.fastq.gz	mm_chip_spreb_H4K16Ac-BRWD1KO.1_R2.fastq.gz	0	mm_chip_spreb_H4K16Ac-BRWD1KO.1	98661340	95537938	0.968342	47360569	47360569	0.480032								10603
	mm_chip_spreb_H4K16Ac-BRWD1KO.2	MLM-22	MLM-22	MLM-22	H4K16Ac ChIP-seq	mm9	SpreB Brwd1 KO	mm_input_spreb_BRWD1KO	broad		mm_chip_spreb_H4K16Ac-BRWD1KO.2_R1.fastq.gz	mm_chip_spreb_H4K16Ac-BRWD1KO.2_R2.fastq.gz	0	mm_chip_spreb_H4K16Ac-BRWD1KO.2	101840072	98666662	0.968839	66602551	66602551	0.653992								13532
	mm_chip_spreb_NIPBL-BRWD1KO.2	MLM-23	MLM-23	MLM-23	NIPBL ChIP-seq	mm9	SpreB	mm_input_spreb_WT			mm_chip_spreb_NIPBL-BRWD1KO.2_R1.fastq.gz	mm_chip_spreb_NIPBL-BRWD1KO.2_R2.fastq.gz	1	mm_chip_spreb_NIPBL-WT.1	96065183	57517717	0.598736	31057079	31057079	0.323292								2048
	mm_chip_spreb_NIPBL-WT.2	MLM-24	MLM-24	MLM-24	NIPBL ChIP-seq	mm9	SpreB	mm_input_spreb_WT			mm_chip_spreb_NIPBL-WT.2_R1.fastq.gz	mm_chip_spreb_NIPBL-WT.2_R2.fastq.gz	0	mm_chip_spreb_NIPBL-WT.2	891966575	531282997	0.595631	72322460	72322460	0.081082								55995
	mm_chip_spreb_NIPBL-BRWD1KO.1	MLM-25	MLM-25	MLM-25	NIPBL ChIP-seq	mm9	SpreB Brwd1 KO	mm_input_spreb_BRWD1KO			mm_chip_spreb_NIPBL-BRWD1KO.1_R1.fastq.gz	mm_chip_spreb_NIPBL-BRWD1KO.1_R2.fastq.gz	0	mm_chip_spreb_NIPBL-BRWD1KO.1	99338082	58293781	0.586822	35424374	35424374	0.356604								2333
	mm_chip_spreb_NIPBL-WT.1	MLM-26	MLM-26	MLM-26	NIPBL ChIP-seq	mm9	SpreB Brwd1 KO	mm_input_spreb_BRWD1KO			mm_chip_spreb_NIPBL-WT.1_R1.fastq.gz	mm_chip_spreb_NIPBL-WT.1_R2.fastq.gz	1	mm_chip_spreb_NIPBL-BRWD1KO.2	917692397	548320563	0.597499	100542811	100542811	0.10956								25979
	mm_chip_spreb_RAD21-ATPneg.1	CL-01	CL-01	CL-01	RAD21 ChIP-seq	mm9	SpreB ATPneg	mm_input_spreb_WT			mm_chip_spreb_RAD21-ATPneg.1_R1.fastq.gz	mm_chip_spreb_RAD21-ATPneg.1_R2.fastq.gz	0	mm_chip_spreb_RAD21-ATPneg.1	54078150	30793622	0.569428	6875287	6875287	0.127136								16375
	mm_chip_spreb_RAD21-ATPneg.2	CL-02	CL-02	CL-02	RAD21 ChIP-seq	mm9	SpreB ATPneg	mm_input_spreb_WT			mm_chip_spreb_RAD21-ATPneg.2_R1.fastq.gz	mm_chip_spreb_RAD21-ATPneg.2_R2.fastq.gz	0	mm_chip_spreb_RAD21-ATPneg.2	109833737	60259528	0.548643	36922362	36922362	0.336166								35784
	mm_chip_spreb_SMC3-ATPneg.1	CL-03	CL-03	CL-03	SMC3 ChIP-seq	mm9	SpreB ATPneg	mm_input_spreb_WT			mm_chip_spreb_SMC3-ATPneg.1_R1.fastq.gz	mm_chip_spreb_SMC3-ATPneg.1_R2.fastq.gz	0	mm_chip_spreb_SMC3-ATPneg.1	129087062	72170472	0.559084	45718029	45718029	0.354164								40667
	mm_chip_spreb_SMC3-ATPneg.2	CL-04	CL-04	CL-04	SMC3 ChIP-seq	mm9	SpreB ATPneg	mm_input_spreb_WT			mm_chip_spreb_SMC3-ATPneg.2_R1.fastq.gz	mm_chip_spreb_SMC3-ATPneg.2_R2.fastq.gz	0	mm_chip_spreb_SMC3-ATPneg.2	118111644	67350592	0.570228	40397200	40397200	0.342026								39437
	mm_chip_spreb_NIBPL-ATPneg.1	CL-05	CL-05	CL-05	NIPBL ChIP-seq	mm9	SpreB ATPneg	mm_input_spreb_WT			mm_chip_spreb_NIBPL-ATPneg.1_R1.fastq.gz	mm_chip_spreb_NIBPL-ATPneg.1_R2.fastq.gz	0	mm_chip_spreb_NIBPL-ATPneg.1	123721838	65994560	0.533411	39924117	39924117	0.322693								14522
	mm_chip_spreb_NIBPL-ATPneg.2	CL-06	CL-06	CL-06	NIPBL ChIP-seq	mm9	SpreB ATPneg	mm_input_spreb_WT			mm_chip_spreb_NIBPL-ATPneg.2_R1.fastq.gz	mm_chip_spreb_NIBPL-ATPneg.2_R2.fastq.gz	0	mm_chip_spreb_NIBPL-ATPneg.2	112562615	61771756	0.548777	39163448	39163448	0.347926								10224
	mm_chip_spreb_WAPL-ATPneg.1	CL-07	CL-07	CL-07	WAPL ChIP-seq	mm9	SpreB ATPneg	mm_input_spreb_WT			mm_chip_spreb_WAPL-ATPneg.1_R1.fastq.gz	mm_chip_spreb_WAPL-ATPneg.1_R2.fastq.gz	0	mm_chip_spreb_WAPL-ATPneg.1	111255918	60146341	0.540613	39014632	39014632	0.350675								3280
	mm_chip_spreb_WAPL-ATPneg.2	CL-08	CL-08	CL-08	WAPL ChIP-seq	mm9	SpreB ATPneg	mm_input_spreb_WT			mm_chip_spreb_WAPL-ATPneg.2_R1.fastq.gz	mm_chip_spreb_WAPL-ATPneg.2_R2.fastq.gz	0	mm_chip_spreb_WAPL-ATPneg.2	92659775	50412028	0.544055	33041739	33041739	0.356592								4623

### Sheet: Hi-C
Statistic	ImmatureB.1 Counts	ImmatureB.1 %	ImmatureB.2 Counts	ImmatureB.2 %	SpreB-Brwd1KO.1 Counts	SpreB-Brwd1KO.1 %	SpreB-Brwd1KO.2 Counts	SpreB-Brwd1KO.2 %	SpreB-WT.1 Counts	SpreB-WT.1 %	SpreB-WT.2 Counts	SpreB-WT.2 %
Sequenced Read Pairs	424051292	-	207841174	-	344686854	-	353864263	-	425220696	-	302267740	-
Normal Paired	344464044	81.23	167733383	80.7	288402793	83.67	290380272	82.06	350044730	82.32	246465200	81.54
Chimeric Paired	59424162	14.01	30771120	14.81	41540696	12.05	46453397	13.13	55281689	13	40917582	13.54
Chimeric Ambiguous	13676234	3.23	6520434	3.14	10363781	3.01	10727545	3.03	13078983	3.08	9107550	3.01
Unmapped	6486852	1.53	2816237	1.35	4379584	1.27	6303049	1.78	6815294	1.6	5777408	1.91
Alignable (Normal+Chimeric Paired)	403888206	95.25	198504503	95.51	329943489	95.72	336833669	95.19	405326419	95.32	287382782	95.08
Unique Reads	290983208	68.62	170500231	82.03	252140560	73.15	283789043	80.2	288266011	67.79	241036987	79.74
PCR Duplicates	99798524	23.53	27308533	13.14	72903512	21.15	51610057	14.58	102251191	24.05	45121035	14.93
Library Complexity Estimate	628374289	-	648835179	-	611643181	-	974902250	-	608912132	-	809279775	-
Intra-fragment Reads	42003565	9.91	24906574	11.98	32232211	9.35	37147706	10.5	48787646	11.47	41130405	13.61
Below MAPQ Threshold	68681202	16.2	35184265	16.93	61921258	17.96	63518250	17.95	66353602	15.6	48873069	16.17
Hi-C Contacts	180298441	42.52	110409392	53.12	157987091	45.83	183123087	51.75	173124763	40.71	151033513	49.97
Inter-chromosomal	30053373	7.09	18424710	8.86	20005333	5.8	23442504	6.62	20902615	4.92	18247116	6.04
Intra-chromosomal	150245068	35.43	91984682	44.26	137981758	40.03	159680583	45.12	152222148	35.8	132786397	43.93
Short Range (<20Kb)	72199225	17.03	44158241	21.25	78160123	22.68	89735091	25.36	75944690	17.86	66186269	21.9
Long Range (>20Kb)	78045744	18.4	47826378	23.01	59821404	17.36	69945257	19.77	76277336	17.94	66599997	22.03
