## Extended Data Table 2. Raw reads and alignment of ChIP-seqs from WT and Brwd1-/- small pre-B cells. for "BRWD1 orchestrates chromatin topology by converting static to dynamic cohesin complexes"

### Sheet: Sheet1
# Sample Name	Kind	Genome build	Cell type	Input for ChIP sample	ChIP-seq - is broad?	Raw reads	Aligned read pairs (ChIP with BWA MEM)	%	(hide)	Aligned reads (PCR duplicates removed - DNA only)	%
mm_input_spreb_WT.1	Input	mm9	SpreB-WT			119120763	45822706	0.384674	30336253	30336253	0.254668
mm_input_spreb_WT.2	Input	mm9	SpreB-WT			100629085	37508975	0.372745	29162051	29162051	0.289797
mm_input_spreb_BRWD1KO.1	Input	mm9	SpreB Brwd1 KO			124070109	50821307	0.409618	37941142	37941142	0.305804
mm_input_spreb_BRWD1KO.2	Input	mm9	SpreB Brwd1 KO			98222293	40541964	0.412757	31848123	31848123	0.324245
mm_chip_spreb_h3k4me1.1	H3K4me1 ChIP-seq	mm9	SpreB	mm_input_spreb.2		130935995	106037967	0.809846	61296518	61296518	0.468141
mm_chip_spreb_h3k4me1.2	H3K4me1 ChIP-seq	mm9	SpreB	mm_input_spreb.2		166563452	134608309	0.80815	75403086	75403086	0.452699
mm_chip_spreb_h3k4me1_brwd1ko.1	H3K4me1 ChIP-seq	mm9	SpreB Brwd1 KO	mm_input_spreb.2		104063500	85788659	0.824388	51412446	51412446	0.494049
mm_chip_spreb_h3k4me1_brwd1ko.2	H3K4me1 ChIP-seq	mm9	SpreB Brwd1 KO	mm_input_spreb.2		109671471	90352642	0.823848	53448668	53448668	0.487353
mm_chip_spreb_h3k27ac.1	H3K27Ac ChIP-seq	mm9	SpreB	mm_input_spreb.2		103076112	77143834	0.748416	43435322	43435322	0.421391
mm_chip_spreb_h3k27ac.2	H3K27Ac ChIP-seq	mm9	SpreB	mm_input_spreb.2		109260995	81421921	0.745206	45239026	45239026	0.414046
mm_chip_spreb_h3k27ac_brwd1ko.1	H3K27Ac ChIP-seq	mm9	SpreB Brwd1 KO	mm_input_spreb.2		132018541	99985263	0.757358	56519755	56519755	0.42812
mm_chip_spreb_h3k27ac_brwd1ko.2	H3K27Ac ChIP-seq	mm9	SpreB Brwd1 KO	mm_input_spreb.2		125448921	94665284	0.754612	53305709	53305709	0.42492
mm_chip_spreb_CTCF-WT.1	CTCF ChIP-seq	mm9	SpreB	mm_input_spreb_WT		100961502	54943949	0.544207	35268957	35268957	0.349331
mm_chip_spreb_CTCF-WT.2	CTCF ChIP-seq	mm9	SpreB	mm_input_spreb_WT		955360054	583185204	0.610435	80120312	80120312	0.083864
mm_chip_spreb_CTCF-BRWD1KO.1	CTCF ChIP-seq	mm9	SpreB Brwd1 KO	mm_input_spreb_BRWD1KO		98741667	69034774	0.699145	41756806	41756806	0.422889
mm_chip_spreb_CTCF-BRWD1KO.2	CTCF ChIP-seq	mm9	SpreB Brwd1 KO	mm_input_spreb_BRWD1KO		105366364	73425977	0.696864	42779230	42779230	0.406005
mm_chip_spreb_RAD21-WT.1	RAD21 ChIP-seq	mm9	SpreB	mm_input_spreb_WT		995449417	821067251	0.824821	69713261	69713261	0.0700319
mm_chip_spreb_RAD21-WT.2	RAD21 ChIP-seq	mm9	SpreB	mm_input_spreb_WT		936708563	772747057	0.82496	61121748	61121748	0.0652516
mm_chip_spreb_RAD21-BRWD1KO.1	RAD21 ChIP-seq	mm9	SpreB Brwd1 KO	mm_input_spreb_BRWD1KO		102972126	66721708	0.647959	36582097	36582097	0.355262
mm_chip_spreb_RAD21-BRWD1KO.2	RAD21 ChIP-seq	mm9	SpreB Brwd1 KO	mm_input_spreb_BRWD1KO		226058419	149247981	0.660219	13933982	13933982	0.0616389
mm_chip_spreb_WAPL-WT.1	WAPL ChIP-seq	mm9	SpreB	mm_input_spreb_WT		951014097	665643414	0.69993	56980896	56980896	0.0599159
mm_chip_spreb_WAPL-WT.2	WAPL ChIP-seq	mm9	SpreB	mm_input_spreb_WT		943084048	657668242	0.697359	55733704	55733704	0.0590973
mm_chip_spreb_WAPL-BRWD1KO.1	WAPL ChIP-seq	mm9	SpreB Brwd1 KO	mm_input_spreb_BRWD1KO		951833014	514374505	0.540404	117396156	117396156	0.123337
mm_chip_spreb_WAPL-BRWD1KO.2	WAPL ChIP-seq	mm9	SpreB Brwd1 KO	mm_input_spreb_BRWD1KO		941522631	508312484	0.539883	98568027	98568027	0.10469
mm_chip_spreb_SMC3-WT.1	SMC3 ChIP-seq	mm9	SpreB	mm_input_spreb_WT		941845529	723944586	0.768645	60220594	60220594	0.0639389
mm_chip_spreb_SMC3-WT.2	SMC3 ChIP-seq	mm9	SpreB	mm_input_spreb_WT		958954675	757406193	0.789825	45229766	45229766	0.0471657
mm_chip_spreb_SMC3-BRWD1KO.1	SMC3 ChIP-seq	mm9	SpreB Brwd1 KO	mm_input_spreb_BRWD1KO		97934766	68198717	0.696369	37155553	37155553	0.379391
mm_chip_spreb_SMC3-BRWD1KO.2	SMC3 ChIP-seq	mm9	SpreB Brwd1 KO	mm_input_spreb_BRWD1KO		104514235	73072626	0.699164	38494920	38494920	0.368322
mm_chip_spreb_NIPBL-WT.1	NIPBL ChIP-seq	mm9	SpreB	mm_input_spreb_WT		96065183	57517717	0.598736	31057079	31057079	0.323292
mm_chip_spreb_NIPBL-WT.2	NIPBL ChIP-seq	mm9	SpreB	mm_input_spreb_WT		891966575	531282997	0.595631	72322460	72322460	0.081082
mm_chip_spreb_NIPBL-BRWD1KO.1	NIPBL ChIP-seq	mm9	SpreB Brwd1 KO	mm_input_spreb_BRWD1KO		99338082	58293781	0.586822	35424374	35424374	0.356604
mm_chip_spreb_NIPBL-BRWD1KO.2	NIPBL ChIP-seq	mm9	SpreB Brwd1 KO	mm_input_spreb_BRWD1KO		917692397	548320563	0.597499	100542811	100542811	0.10956
