## Extended Data Table 3. Raw reads and alignment of ChIP-seqs from ATP-depleted WT small pre-B cells. for "BRWD1 orchestrates chromatin topology by converting static to dynamic cohesin complexes"

### Sheet: Sheet1
# Sample Name	Kind	Genome build	Cell type	Input for ChIP sample		Raw reads	Aligned read pairs (ChIP with BWA MEM)	%	Aligned reads (PCR duplicates removed - DNA only)	%
mm_chip_spreb_RAD21-ATPneg.1	RAD21 ChIP-seq	mm9	WT-SpreB ATPneg	mm_input_spreb_WT		54078150	30793622	0.569428	6875287	0.127136
mm_chip_spreb_RAD21-ATPneg.2	RAD21 ChIP-seq	mm9	WT-SpreB ATPneg	mm_input_spreb_WT		109833737	60259528	0.548643	36922362	0.336166
mm_chip_spreb_SMC3-ATPneg.1	SMC3 ChIP-seq	mm9	WT-SpreB ATPneg	mm_input_spreb_WT		129087062	72170472	0.559084	45718029	0.354164
mm_chip_spreb_SMC3-ATPneg.2	SMC3 ChIP-seq	mm9	WT-SpreB ATPneg	mm_input_spreb_WT		118111644	67350592	0.570228	40397200	0.342026
mm_chip_spreb_NIBPL-ATPneg.1	NIPBL ChIP-seq	mm9	WT-SpreB ATPneg	mm_input_spreb_WT		123721838	65994560	0.533411	39924117	0.322693
mm_chip_spreb_NIBPL-ATPneg.2	NIPBL ChIP-seq	mm9	WT-SpreB ATPneg	mm_input_spreb_WT		112562615	61771756	0.548777	39163448	0.347926
mm_chip_spreb_WAPL-ATPneg.1	WAPL ChIP-seq	mm9	WT-SpreB ATPneg	mm_input_spreb_WT		111255918	60146341	0.540613	39014632	0.350675
mm_chip_spreb_WAPL-ATPneg.2	WAPL ChIP-seq	mm9	WT-SpreB ATPneg	mm_input_spreb_WT		92659775	50412028	0.544055	33041739	0.356592
